# Pre-Cambrian origin of *envelope*-carrying retrotransposons in metazoans

**DOI:** 10.1101/2023.10.26.564294

**Authors:** Shashank Chary, Rippei Hayashi

## Abstract

Retrotransposons or endogenous retroviruses (ERVs) essentially carry open reading frames of *gag* and *pol*, which are utilized to selfishly replicate themselves in the host germline genome. One rare example of ERVs that additionally carry *envelope* genes is *Ty3/gypsy* errantiviruses in Drosophila. Though they are structurally analogous to retroviruses, it remained unclear whether *envelope*-containing *Ty3/gypsy* elements represent recent, lineage-specific acquisitions of viral fusogens or an ancient association between retrotransposons and *envelope*-like genes. We systematically searched for intact *envelope*-containing ERVs that are homologous to *Ty3/gypsy* in invertebrate metazoan genomes and found that they are widespread across taxa including ancient animals such as cnidarians, ctenophores and tunicates. Many elements occur as multiple highly similar copies in their respective genomes, consistent with recent genomic expansion in some host lineages. *Envelope* genes are classified into those that resemble glycoprotein F from paramyxoviruses and glycoprotein B from herpesviruses, and both types are equally abundant and widespread. Phylogenetic and structural analyses revealed that *envelope* genes have largely diverged with *pol* genes as well as with the host organisms throughout their evolutionary history and recombined infrequently, suggesting that the *envelope* acquisition to ERVs is ancient and likely dates to before the split of bilaterian and non-bilaterian animals in Pre-Cambrian era.
