## Supplementary Table S3 for "Pre-Cambrian origin of *envelope*-carrying retrotransposons in metazoans"

### Sheet: Sheet1
ERV_NAME	PHYLUM_CLASS_ORDER	CLASS_ORDER_SUPERFAMILY	SPECIES_NAME	GENOME_ASSEMBLY	GENOME_COORDINATE	CONTIG_SIZE	ENV_TYPE	COPY_NUMBER	tRNA_TYPE	3prime_LTR_START	3prime_LTR_END	5prime_LTR_START	5prime_LTR_END	12nt_PBS_START	12nt_PBS_END	last12nt_of_tRNA	PBS_revComp	mismatches
Porifera_Demospongiae_Emue_GAG-POL_1	Porifera	Demospongiae	Ephydatia_muelleri	GCA_013339895.1_Emu_genome_v1	JABACO010000005.1:9517894-9527935(-)	14008563	none	14	none
Porifera_Demospongiae_Emue_GAG-POL_2	Porifera	Demospongiae	Ephydatia_muelleri	GCA_013339895.1_Emu_genome_v1	JABACO010000022.1:2367523-2377483(+)	7592457	none	10	Trnas-gcu	2855	2977	7137	7260	2975	2987	CCCTCGTCGCCA	ACCTCGTCGTCA	2
Porifera_Demospongiae_Emue_GAG-POL_3	Porifera	Demospongiae	Ephydatia_muelleri	GCA_013339895.1_Emu_genome_v1	JABACO010000009.1:8072230-8082106(+)	10784955	none	9	none
Porifera_Demospongiae_Emue_GAG-POL_4	Porifera	Demospongiae	Ephydatia_muelleri	GCA_013339895.1_Emu_genome_v1	JABACO010000015.1:2187220-2197264(+)	8607055	none	10	Trnas-gcu	2710	2947	7057	7294	2948	2960	CCCTCGTCGCCA	ACCTCGTCGCCA	1
Porifera_Demospongiae_Emue_GAG-POL_5	Porifera	Demospongiae	Ephydatia_muelleri	GCA_013339895.1_Emu_genome_v1	JABACO010000016.1:5722414-5732431(+)	8588065	none	11	Trnas-gcu	2809	2925	7067	7183	2928	2940	CCCTCGTCGCCA	CCCTCGTCGCCA	0
Porifera_Demospongiae_Emue_GAG-POL_6	Porifera	Demospongiae	Ephydatia_muelleri	GCA_013339895.1_Emu_genome_v1	JABACO010000001.1:22933995-22943823(-)	34737626	none	13	Trnas-gcu	2840	2959	7116	7236	2958	2970	CCCTCGTCGCCA	CCCTCGTCGCCA	0
Porifera_Demospongiae_Emue_GAG-POL_7	Porifera	Demospongiae	Ephydatia_muelleri	GCA_013339895.1_Emu_genome_v1	JABACO010000015.1:8595738-8605853(+)	8607055	none	13	Trnam-cau_1	2736	2963	7193	7420	2964	2976	CCTCTGCTACCA	TCTCTGCTACCA	1
Porifera_Demospongiae_Emue_GAG-POL_8	Porifera	Demospongiae	Ephydatia_muelleri	GCA_013339895.1_Emu_genome_v1	JABACO010000001.1:4009314-4020098(+)	34737626	none	21	Trnal-cag	2887	3004	7833	7950	3004	3016	CTTCTGACACCA	CTTCTGACACCA	0
Porifera_Demospongiae_Emue_GAG-POL_9	Porifera	Demospongiae	Ephydatia_muelleri	GCA_013339895.1_Emu_genome_v1	JABACO010000002.1:11869277-11879960(+)	18036862	none	18	Trnal-cag	2681	2872	7725	7916	2885	2897	CTTCTGACACCA	CTTCTGACACCA	0
Porifera_Demospongiae_Emue_GAG-POL_10	Porifera	Demospongiae	Ephydatia_muelleri	GCA_013339895.1_Emu_genome_v1	JABACO010000018.1:7172334-7183038(+)	8298555	none	9	Trnas-aga	2846	3019	7729	7902	3020	3032	CCCACTGCGCCA	CCGACTACGCCA	2
Porifera_Demospongiae_Emue_GAG-POL_11	Porifera	Demospongiae	Ephydatia_muelleri	GCA_013339895.1_Emu_genome_v1	JABACO010000006.1:8049991-8060850(+)	13980526	none	27	Trnas-gcu	2762	2952	7953	8143	2981	2993	CCCTCGTCGCCA	CCCTCTTCGCCC	2
Porifera_Demospongiae_Emue_GAG-POL_12	Porifera	Demospongiae	Ephydatia_muelleri	GCA_013339895.1_Emu_genome_v1	JABACO010000002.1:16353671-16364395(+)	18036862	none	25	Trnas-aga	2835	3011	7752	7927	3012	3024	CCCACTGCGCCA	CCGACTACGCCA	2
Porifera_Demospongiae_Slac_GAG-POL_1	Porifera	Demospongiae	Spongilla_lacustris	GCA_949361645.1_odSpoLacu1.1	OX442416.1:2185660-2195865(+)	22152909	none	6	none
Porifera_Demospongiae_Slac_GAG-POL_2	Porifera	Demospongiae	Spongilla_lacustris	GCA_949361645.1_odSpoLacu1.1	OX442418.1:12676193-12686798(+)	13555200	none	5	none
Porifera_Demospongiae_Slac_GAG-POL_3	Porifera	Demospongiae	Spongilla_lacustris	GCA_949361645.1_odSpoLacu1.1	OX442424.1:6469580-6479834(+)	8956292	none	10	Trnal-uag	2830	2962	7565	7697	2966	2978	CCACCGCTGCCA	CCACCGCTGCCA	0
Porifera_Demospongiae_Slac_GAG-POL_4	Porifera	Demospongiae	Spongilla_lacustris	GCA_949361645.1_odSpoLacu1.1	OX442437.1:2791723-2801383(+)	6794245	none	4	none
Porifera_Demospongiae_Slac_GAG-POL_5	Porifera	Demospongiae	Spongilla_lacustris	GCA_949361645.1_odSpoLacu1.1	OX442415.1:7683765-7694259(+)	31137555	none	11	none
Porifera_Demospongiae_Slac_GAG-POL_6	Porifera	Demospongiae	Spongilla_lacustris	GCA_949361645.1_odSpoLacu1.1	OX442424.1:1950042-1959711(-)	8956292	none	7	Trnas-gcu_1	2506	2703	6740	6937	2705	2717	TCCTCGTCGCCA	TCCTCGTCGCCA	0
Porifera_Demospongiae_Slac_GAG-POL_7	Porifera	Demospongiae	Spongilla_lacustris	GCA_949361645.1_odSpoLacu1.1	OX442421.1:1998986-2008877(+)	10124357	none	9	none
Porifera_Demospongiae_Slac_GAG-POL_8	Porifera	Demospongiae	Spongilla_lacustris	GCA_949361645.1_odSpoLacu1.1	OX442415.1:2873321-2883185(+)	31137555	none	4	Trnal-uag	2826	2947	6876	6997	2949	2961	CCACCGCTGCCA	CCGCCGCTGCCA	1
Porifera_Demospongiae_Slac_GAG-POL_9	Porifera	Demospongiae	Spongilla_lacustris	GCA_949361645.1_odSpoLacu1.1	OX442430.1:7189621-7200492(+)	8198656	none	6	none
Porifera_Demospongiae_Slac_GAG-POL_10	Porifera	Demospongiae	Spongilla_lacustris	GCA_949361645.1_odSpoLacu1.1	OX442421.1:184351-195009(+)	10124357	none	15	none
Echinodermata_Asteroidea_Pbre_GAG-POL_1	Echinodermata	Asteroidea	Pisaster_brevispinus	GCA_023634235.1_eaPisBrev1.0.p	JAMKCF010000002.1:15644916-15655140(+)	32219290	none	4	TRNAR-UCG_6	1394	2504	7258	8368	2505	2517	TCGTAGTCACCA	TCATAGTCACAA	2
Echinodermata_Asteroidea_Pbre_GAG-POL_2	Echinodermata	Asteroidea	Pisaster_brevispinus	GCA_023634235.1_eaPisBrev1.0.p	JAMKCF010000016.1:511498-522589(+)	14869354	none	7	TRNAA-AGC	2403	2913	8430	8940	2918	2930	CCGGGTTCTCCA	CCGGATTCTCCA	1
Echinodermata_Asteroidea_Pbre_GAG-POL_3	Echinodermata	Asteroidea	Pisaster_brevispinus	GCA_023634235.1_eaPisBrev1.0.p	JAMKCF010000004.1:7836001-7846003(+)	27770457	none	5	TRNAS-GCU	2781	2992	7311	7522	2993	3005	TCCTCGTCGCCA	TCCTCGTCGCCA	0
Echinodermata_Asteroidea_Pbre_GAG-POL_4	Echinodermata	Asteroidea	Pisaster_brevispinus	GCA_023634235.1_eaPisBrev1.0.p	JAMKCF010000005.1:21048520-21059829(+)	23662540	none	8	TRNAM-CAU	1428	1887	8783	9242	1914	1926	GCTCTGCTACCA	ACGCTGCTACCA	2
Echinodermata_Asteroidea_Pbre_GAG-POL_5	Echinodermata	Asteroidea	Pisaster_brevispinus	GCA_023634235.1_eaPisBrev1.0.p	JAMKCF010000016.1:6227098-6237900(+)	14869354	none	7	TRNAL-CAA	1575	2282	9685	10391	2278	2290	CTTCTGACACCA	CTTCTGACACCA	0
Echinodermata_Asteroidea_Pbre_GAG-POL_6	Echinodermata	Asteroidea	Pisaster_brevispinus	GCA_023634235.1_eaPisBrev1.0.p	JAMKCF010000001.1:4042755-4053662(+)	34371397	none	7	TRNAL-CAA	802	1756	9273	10227	1757	1769	CTTCTGACACCA	CTTCTGACACCA	0
Echinodermata_Asteroidea_Pbre_GAG-POL_7	Echinodermata	Asteroidea	Pisaster_brevispinus	GCA_023634235.1_eaPisBrev1.0.p	JAMKCF010000001.1:20672861-20683726(+)	34371397	none	9	TRNAL-CAA	1039	2085	9501	10547	2087	2099	CTTCTGACACCA	CTTCTGACACCA	0
Echinodermata_Asteroidea_Pbre_GAG-POL_8	Echinodermata	Asteroidea	Pisaster_brevispinus	GCA_023634235.1_eaPisBrev1.0.p	JAMKCF010000013.1:16397047-16407519(+)	18570851	none	19	none
Echinodermata_Echinoidea_Hery_GAG-POL_1	Echinodermata	Echinoidea	Heliocidaris_erythrogramma	GCA_025617745.1_DUKEBGI_Hery_1.0	CM046854.1:71454866-71464544(+)	71715399	none	6	TRNAS-GCU_6	2297	2486	7160	7349	2487	2499	CCCTCGTCGCCA	CCCTCGTCGCCA	0
Echinodermata_Echinoidea_Hery_GAG-POL_2	Echinodermata	Echinoidea	Heliocidaris_erythrogramma	GCA_025617745.1_DUKEBGI_Hery_1.0	CM046872.1:20791175-20801063(+)	37187759	none	9	TRNAS-GCU	2791	2957	7130	7296	2959	2971	TCCTCGTCGCCA	TCCTCGTCGCCA	0
Echinodermata_Echinoidea_Hery_GAG-POL_3	Echinodermata	Echinoidea	Heliocidaris_erythrogramma	GCA_025617745.1_DUKEBGI_Hery_1.0	CM046857.1:33467332-33476908(-)	52154090	none	8	TRNAS-GCU	2316	2600	7301	7585	2609	2621	TCCTCGTCGCCA	TCCTCGTCGCCA	0
Echinodermata_Echinoidea_Hery_GAG-POL_4	Echinodermata	Echinoidea	Heliocidaris_erythrogramma	GCA_025617745.1_DUKEBGI_Hery_1.0	CM046863.1:5109350-5119466(+)	60414877	none	4	TRNAS-GCU	1463	1634	8044	8215	1635	1647	TCCTCGTCGCCA	TCCTCGTCGCCA	0
Echinodermata_Echinoidea_Hery_GAG-POL_5	Echinodermata	Echinoidea	Heliocidaris_erythrogramma	GCA_025617745.1_DUKEBGI_Hery_1.0	CM046859.1:28146179-28155947(+)	49373989	none	10	TRNAL-UAA_14	1092	1264	7703	7875	1264	1276	CCGCTGCCTCCA	CCGCTGCCACCA	1
Echinodermata_Echinoidea_Hery_GAG-POL_6	Echinodermata	Echinoidea	Heliocidaris_erythrogramma	GCA_025617745.1_DUKEBGI_Hery_1.0	CM046866.1:37585953-37595721(+)	46128125	none	8	TRNAL-AAG	855	1061	7400	7606	1064	1076	CCACCGCTGCCA	GCACCGCTGCCA	1
Echinodermata_Echinoidea_Hery_GAG-POL_7	Echinodermata	Echinoidea	Heliocidaris_erythrogramma	GCA_025617745.1_DUKEBGI_Hery_1.0	CM046865.1:29364039-29374215(-)	39571473	none	10	none
Echinodermata_Echinoidea_Hery_GAG-POL_8	Echinodermata	Echinoidea	Heliocidaris_erythrogramma	GCA_025617745.1_DUKEBGI_Hery_1.0	CM046857.1:48969468-48980819(+)	52154090	none	9	TRNAL-CAA_1	1963	2829	9968	10834	2830	2842	CTCCTGACACCA	CTCCTGACACCA	0
Echinodermata_Echinoidea_Hery_GAG-POL_9	Echinodermata	Echinoidea	Heliocidaris_erythrogramma	GCA_025617745.1_DUKEBGI_Hery_1.0	CM046855.1:32627685-32637309(+)	56650573	none	8	TRNAS-GCU	2462	2627	7634	7799	2627	2639	TCCTCGTCGCCA	TCCTCGTCGCCA	0
Echinodermata_Echinoidea_Hery_GAG-POL_10	Echinodermata	Echinoidea	Heliocidaris_erythrogramma	GCA_025617745.1_DUKEBGI_Hery_1.0	CM046853.1:73726617-73737719(-)	78554062	none	23	none
Echinodermata_Echinoidea_Hery_GAG-POL_11	Echinodermata	Echinoidea	Heliocidaris_erythrogramma	GCA_025617745.1_DUKEBGI_Hery_1.0	CM046872.1:36236389-36246990(-)	37187759	none	8	TRNAL-CAA_1	860	2533	8216	9888	2537	2549	CTCCTGACACCA	CTCCTGACACCA	0
Echinodermata_Echinoidea_Hery_GAG-POL_12	Echinodermata	Echinoidea	Heliocidaris_erythrogramma	GCA_025617745.1_DUKEBGI_Hery_1.0	CM046862.1:40452593-40463174(+)	55791632	none	6	TRNAL-CAA_1	1494	2604	8900	10010	2606	2618	CTCCTGACACCA	CTCCTGACACCA	0
Echinodermata_Echinoidea_Hery_GAG-POL_13	Echinodermata	Echinoidea	Heliocidaris_erythrogramma	GCA_025617745.1_DUKEBGI_Hery_1.0	CM046853.1:36839550-36849525(-)	78554062	none	5	TRNAS-GCU	2659	2861	8012	8214	2862	2874	TCCTCGTCGCCA	TCCTCGTCGCCA	0
Echinodermata_Echinoidea_Hery_GAG-POL_14	Echinodermata	Echinoidea	Heliocidaris_erythrogramma	GCA_025617745.1_DUKEBGI_Hery_1.0	CM046854.1:1190964-1201353(+)	71715399	none	9	TRNAP-UGG	928	2632	7451	9153	2639	2651	CGGACAAGCCCA	TGGACAAGCCCC	2
Echinodermata_Echinoidea_Hery_GAG-POL_15	Echinodermata	Echinoidea	Heliocidaris_erythrogramma	GCA_025617745.1_DUKEBGI_Hery_1.0	CM046868.1:11395370-11405597(-)	43151226	none	10	TRNAR-UCG	1297	2441	7334	8475	2445	2457	TCGTGGTCGCCA	TCGTGGTCGCCA	0
Echinodermata_Echinoidea_Hery_GAG-POL_16	Echinodermata	Echinoidea	Heliocidaris_erythrogramma	GCA_025617745.1_DUKEBGI_Hery_1.0	CM046862.1:1228681-1238947(+)	55791632	none	11	TRNAR-UCG	1349	2486	7336	8470	2490	2502	TCGTGGTCGCCA	TCGTGGTCGCCA	0
Echinodermata_Echinoidea_Hery_GAG-POL_17	Echinodermata	Echinoidea	Heliocidaris_erythrogramma	GCA_025617745.1_DUKEBGI_Hery_1.0	CM046854.1:57890242-57899845(-)	71715399	none	16	TRNAL-CAA_1	2061	2230	7023	7192	2230	2242	CTCCTGACACCA	CGCCTGACACCA	1
Echinodermata_Echinoidea_Hery_GAG-POL_19	Echinodermata	Echinoidea	Heliocidaris_erythrogramma	GCA_025617745.1_DUKEBGI_Hery_1.0	CM046869.1:19028986-19038951(-)	37624446	none	6	TRNAW-CCA	2115	2811	7068	7764	2812	2824	TCGGGGTCACCA	TCGGGGTCACCA	0
