## Supplementary Table S4 for "Pre-Cambrian origin of *envelope*-carrying retrotransposons in metazoans"

### Sheet: RNase_H
ERV	1st	2nd	3rd			Labels
Hymenoptera_Apoidea_Obic_errantivirus_3	A	A	None			A - RNaseH/Tether
Annelida_Polychaeta_Apac_errantivirus_7	A	B	None			B - Mini Domain
Annelida_Polychaeta_Ofus_errantivirus_3	A	B	None			C - Mini Domain 2
Annelida_Polychaeta_Pdum_errantivirus_8	A	B	None			D - Pseduo-RNaseH
Annelida_Polychaeta_Sben_errantivirus_1	A	B	None			E - Psudo RNaseH Outlier 1
Annelida_Polychaeta_Slim_errantivirus_11	A	B	None			F - Pseudo RNaseH Outlier 2
Annelida_Polychaeta_Slim_errantivirus_20	A	B	None
Annelida_Polychaeta_Slim_errantivirus_23	A	B	None
Annelida_Polychaeta_Slim_errantivirus_24	A	B	None
Annelida_Polychaeta_Slim_errantivirus_5	A	B	None
Branchiopoda_Diplostraca_Dpul_errantivirus_2	A	B	None
Branchiopoda_Notostraca_Lpac_errantivirus_1	A	B	None
Bryozoa_Gymnolaemata_Cpal_errantivirus_3	A	B	None
Coleoptera_Carabidae_Nsal_errantivirus_4	A	B	None
Coleoptera_Curculionidae_Pcer_errantivirus_2	A	B	None
Coleoptera_Tenebrionidae_Zatr_errantivirus_1	A	B	None
Collembola_Entomobryomorpha_Scur_errantivirus_1	A	B	None
Ctenophora_Tentaculata_Bfor_errantivirus_1	A	B	None
Ctenophora_Tentaculata_Bmic_errantivirus_2	A	B	None
Ctenophora_Tentaculata_Bova_errantivirus_3	A	B	None
Ctenophora_Tentaculata_Pbac_errantivirus_3	A	B	None
Diptera_Acroceridae_Aorb_errantivirus_3	A	B	None
Hemiptera_Adelgidae_Acoo_errantivirus_1	A	B	None
Hemiptera_Aphididae_Rmai_errantivirus_1	A	B	None
Hexanauplia_Cyclopoida_Pnan_errantivirus_3	A	B	None
Hexanauplia_Cyclopoida_Pnan_errantivirus_4	A	B	None
Malacostraca_Decapoda_Esin_errantivirus_4	A	B	None
Mollusca_Bivalvia_Cari_errantivirus_4	A	B	None
Nematoda_Chromadorea_Aave_errantivirus_1	A	B	None
Nematoda_Chromadorea_Clat_errantivirus_3	A	B	None
Nematoda_Chromadorea_Hcon_errantivirus_3	A	B	None
Nematoda_Chromadorea_Hgly_errantivirus_5	A	B	None
Nematoda_Chromadorea_Ment_errantivirus_1	A	B	None
Nematoda_Chromadorea_Ment_errantivirus_2	A	B	None
Nematoda_Chromadorea_Psam_errantivirus_1	A	B	None
Palaeoptera_Odonata_Lful_errantivirus_1	A	B	None
Platyhelminthes_Rhabditophora_Pcro_errantivirus_2	A	B	None
Polyneoptera_Orthoptera_Vvia_errantivirus_3	A	B	None
Polyneoptera_Plecoptera_Npic_errantivirus_2	A	B	None
Thecostraca_Balanomorpha_Aamp_errantivirus_10	A	B	None
Tunicata_Appendicularia_Oalb_errantivirus_2	A	B	None
Tunicata_Appendicularia_Odio_errantivirus_1	A	B	None
Tunicata_Appendicularia_Odio_errantivirus_3	A	B	None
Tunicata_Appendicularia_Odio_errantivirus_4	A	B	None
Tunicata_Ascidiacea_Atur_errantivirus_1	A	B	None
Branchiopoda_Diplostraca_Dpul_errantivirus_5	A	B	None
Rotifera_Eurotatoria_Rmac_errantivirus_1	A	B	None
Tardigrada_Eutardigrada_Hduj_errantivirus_6	A	B	None
Annelida_Polychaeta_Slim_errantivirus_9	A	C	None
Coleoptera_Curculionidae_Sory_errantivirus_1	A	C	None
Coleoptera_Nitidulidae_Baen_errantivirus_2	A	C	None
Coleoptera_Carabidae_Pmad_errantivirus_7	A	D	A
Coleoptera_Chrysomelidae_Cori_errantivirus_2	A	D	B
Coleoptera_Coccinellidae_Hsed_errantivirus_1	A	D	B
Coleoptera_Carabidae_Pmad_errantivirus_8	A	D	D
Coleoptera_Carabidae_Pmad_errantivirus_9	A	D	D
Coleoptera_Carabidae_Pnig_errantivirus_18	A	D	D
Coleoptera_Carabidae_Pnig_errantivirus_19	A	D	D
Coleoptera_Carabidae_Pnig_errantivirus_20	A	D	D
Coleoptera_Carabidae_Pnig_errantivirus_21	A	D	D
Coleoptera_Carabidae_Pnig_errantivirus_22	A	D	D
Coleoptera_Carabidae_Pnig_errantivirus_23	A	D	D
Coleoptera_Carabidae_Pnig_errantivirus_9	A	D	D
Cnidaria_Anthozoa_Pret_errantivirus_1	A	D	None
Coleoptera_Attelabidae_Acor_errantivirus_1	A	D	None
Coleoptera_Attelabidae_Acor_errantivirus_7	A	D	None
Coleoptera_Bostrichidae_Rdom_errantivirus_15	A	D	None
Coleoptera_Cerambycidae_Rmac_errantivirus_17	A	D	None
Coleoptera_Cerambycidae_Rmac_errantivirus_3	A	D	None
Coleoptera_Cerambycidae_Rmac_errantivirus_4	A	D	None
Coleoptera_Chrysomelidae_Pcoc_errantivirus_3	A	D	None
Coleoptera_Chrysomelidae_Pcoc_errantivirus_4	A	D	None
Coleoptera_Chrysomelidae_Pcoc_errantivirus_5	A	D	None
Coleoptera_Coccinellidae_Npum_errantivirus_1	A	D	None
Coleoptera_Elateridae_Alin_errantivirus_2	A	D	None
Coleoptera_Elateridae_Alin_errantivirus_6	A	D	None
Coleoptera_Scarabaeidae_Hobl_errantivirus_2	A	D	None
Coleoptera_Scarabaeidae_Hobl_errantivirus_3	A	D	None
Coleoptera_Staphylinidae_Oole_errantivirus_8	A	D	None
Coleoptera_Staphylinidae_Pcog_errantivirus_7	A	D	None
Coleoptera_Tenebrionidae_Tfre_errantivirus_1	A	D	None
Diptera_Clusiidae_Ctig_errantivirus_25	A	D	None
Diptera_Culicidae_Aaeg_errantivirus_1	A	D	None
Diptera_Culicidae_Aaeg_errantivirus_12	A	D	None
Diptera_Culicidae_Aaeg_errantivirus_7	A	D	None
Diptera_Culicidae_Scya_errantivirus_2	A	D	None
Diptera_Diopsidae_Tdal_errantivirus_2	A	D	None
Diptera_Dolichopodidae_Pnob_errantivirus_3	A	D	None
Diptera_Drosophilidae_Dana_errantivirus_2	A	D	None
Diptera_Polleniidae_Pang_errantivirus_13	A	D	None
Diptera_Polleniidae_Pang_errantivirus_6	A	D	None
Diptera_Psychodidae_Ppap_errantivirus_1	A	D	None
Diptera_Sciomyzidae_Cmar_errantivirus_19	A	D	None
Diptera_Sciomyzidae_Pcor_errantivirus_3	A	D	None
Diptera_Stratiomyidae_Hill_errantivirus_5	A	D	None
Diptera_Tipulidae_Nfla_errantivirus_11	A	D	None
Diptera_Tipulidae_Nfla_errantivirus_2	A	D	None
Diptera_Tipulidae_Nfla_errantivirus_8	A	D	None
Hemiptera_Aleyrodidae_Tvap_errantivirus_2	A	D	None
Hemiptera_Aphididae_Mdir_errantivirus_1	A	D	None
Hemiptera_Aphididae_Ttri_errantivirus_1	A	D	None
Hemiptera_Coreidae_Gacu_errantivirus_6	A	D	None
Hemiptera_Delphacidae_Nlug_errantivirus_6	A	D	None
Hemiptera_Miridae_Nten_errantivirus_2	A	D	None
Hemiptera_Reduviidae_Tinf_errantivirus_4	A	D	None
Hemiptera_Triozidae_Bcoc_errantivirus_7	A	D	None
Hymenoptera_Apoidea_Cryb_errantivirus_3	A	D	None
Hymenoptera_Apoidea_Llat_errantivirus_2	A	D	None
Hymenoptera_Apoidea_Mdah_errantivirus_3	A	D	None
Hymenoptera_Apoidea_Mdah_errantivirus_6	A	D	None
Hymenoptera_Apoidea_Nspi_errantivirus_2	A	D	None
Hymenoptera_Apoidea_Plug_errantivirus_1	A	D	None
Hymenoptera_Chalcidoidea_Anil_errantivirus_5	A	D	None
Hymenoptera_Chalcidoidea_Mrap_errantivirus_1	A	D	None
Hymenoptera_Chalcidoidea_Mrap_errantivirus_5	A	D	None
Hymenoptera_Chalcidoidea_Pcof_errantivirus_3	A	D	None
Hymenoptera_Chalcidoidea_Ptri_errantivirus_1	A	D	None
Hymenoptera_Formicoidea_Ccos_errantivirus_1	A	D	None
Hymenoptera_Formicoidea_Pcal_errantivirus_3	A	D	None
Lepidoptera_Bombycidae_Bmor_errantivirus_1	A	D	None
Lepidoptera_Coleophoridae_Cfla_errantivirus_4	A	D	None
Lepidoptera_Crambidae_Ccul_errantivirus_7	A	D	None
Lepidoptera_Crambidae_Cpal_errantivirus_10	A	D	None
Lepidoptera_Noctuidae_Acen_errantivirus_2	A	D	None
Lepidoptera_Noctuidae_Acen_errantivirus_7	A	D	None
Lepidoptera_Saturniidae_Spav_errantivirus_1	A	D	None
Lepidoptera_Sphingidae_Hves_errantivirus_6	A	D	None
Lepidoptera_Tineidae_Mlae_errantivirus_1	A	D	None
Lepidoptera_Tortricidae_Hsal_errantivirus_5	A	D	None
Lepidoptera_Ypsolophidae_Yseq_errantivirus_12	A	D	None
Lepidoptera_Lycaenidae_Aart_errantivirus_1	A	D	None
Coleoptera_Bupresrtidae_Acya_errantivirus_1	A	E	None
Coleoptera_Bupresrtidae_Acya_errantivirus_2	A	E	None
Diptera_Cecidomyiidae_Smos_errantivirus_1	A	E	None
Coleoptera_Cerambycidae_Rmac_errantivirus_1	A	F	None
Coleoptera_Chrysomelidae_Pcoc_errantivirus_1	A	F	None
Coleoptera_Chrysomelidae_Pcoc_errantivirus_2	A	F	None
Coleoptera_Nitidulidae_Baen_errantivirus_1	A	F	None
Hymenoptera_Apoidea_Bcam_errantivirus_1	A	F	None
Hymenoptera_Apoidea_Bhyp_errantivirus_2	A	F	None
Hymenoptera_Apoidea_Obic_errantivirus_2	A	F	None
Hymenoptera_Apoidea_Spha_errantivirus_2	A	F	None
Hymenoptera_Chalcidoidea_Adis_errantivirus_1	A	F	None
Hymenoptera_Formicoidea_Mpha_errantivirus_1	A	F	None
Diptera_Bombyliidae_Bmaj_errantivirus_6	A	None	None
Diptera_Diopsidae_Tdal_errantivirus_1	A	None	None
Diptera_Sciomyzidae_Cmar_errantivirus_18	A	None	None
Hymenoptera_Apoidea_Bbif_errantivirus_1	A	None	None
Hymenoptera_Apoidea_Bbif_errantivirus_2	A	None	None
Hymenoptera_Apoidea_Bhyp_errantivirus_1	A	None	None
Hymenoptera_Apoidea_Bvan_errantivirus_1	A	None	None
Hymenoptera_Apoidea_Bvan_errantivirus_2	A	None	None
Hymenoptera_Apoidea_Llat_errantivirus_1	A	None	None
Hymenoptera_Apoidea_Spha_errantivirus_1	A	None	None
Hymenoptera_Apoidea_Stum_errantivirus_2	A	None	None
Hymenoptera_Apoidea_Stum_errantivirus_3	A	None	None
Hymenoptera_Formicoidea_Fsel_errantivirus_1	A	None	None
Hymenoptera_Ichneumonoidea_Aarm_errantivirus_1	A	None	None
Hymenoptera_Ichneumonoidea_Apic_errantivirus_1	A	None	None
Hymenoptera_Ichneumonoidea_Apic_errantivirus_2	A	None	None
Hymenoptera_Ichneumonoidea_Blab_errantivirus_1	A	None	None
Hymenoptera_Ichneumonoidea_Ixan_errantivirus_2	A	None	None
Hymenoptera_Ichneumonoidea_Ndil_errantivirus_1	A	None	None
Hymenoptera_Ichneumonoidea_Ndil_errantivirus_2	A	None	None
Palaeoptera_Odonata_Iele_errantivirus_1	A	None	None
Polyneoptera_Blattodea_Cfor_errantivirus_1	A	None	None
Polyneoptera_Blattodea_Csec_errantivirus_1	A	None	None
Polyneoptera_Blattodea_Csec_errantivirus_2	A	None	None
Polyneoptera_Blattodea_Rspe_errantivirus_3	A	None	None
Polyneoptera_Orthoptera_Vvia_errantivirus_1	A	None	None
Polyneoptera_Orthoptera_Vvia_errantivirus_2	A	None	None
Polyneoptera_Orthoptera_Vvia_errantivirus_4	A	None	None
Coleoptera_Cerambycidae_Rmac_errantivirus_2	A	Other	None
Ctenophora_Tentaculata_Pbac_errantivirus_5	A	Other	None
Hymenoptera_Chalcidoidea_Pcof_errantivirus_1	A	Other	None
Hymenoptera_Ichneumonoidea_Ndil_errantivirus_3	A	Other	None
Hymenoptera_Vespoidea_Anig_errantivirus_1	A	Other	None

### Sheet: F
ERV
Annelida Polychaeta Apac errantivirus 2
Annelida Polychaeta Lcla errantivirus 4
Annelida Polychaeta Pdum errantivirus 2
Annelida Polychaeta Pdum errantivirus 8
Annelida Polychaeta Slim errantivirus 16
Annelida Polychaeta Slim errantivirus 21
Arachnida Scorpiones Cscu errantivirus 3
Branchiopoda Diplostraca Dcar errantivirus 3
Cnidaria Anthozoa Cgra errantivirus 5
Cnidaria Anthozoa Dlin errantivirus 6
Cnidaria Anthozoa Pret errantivirus 1
Coleoptera Carabidae Nbre errantivirus 7
Coleoptera Cerambycidae Rmac errantivirus 9
Coleoptera Chrysomelidae Dbal errantivirus 14
Coleoptera Chrysomelidae Pcoc errantivirus 4
Coleoptera Curculionidae Cass errantivirus 1
Coleoptera Curculionidae Cass errantivirus 5
Coleoptera Elateridae Alin errantivirus 6
Coleoptera Elateridae Amur errantivirus 4
Coleoptera Melyridae Mbip errantivirus 14
Coleoptera Tenebrionidae Tcon errantivirus 1
Collembola Entomobryomorpha Scur errantivirus 1
Collembola Symphypleona Saqu errantivirus 2
Diptera Acroceridae Aorb errantivirus 3
Diptera Cecidomyiidae Smos errantivirus 1
Diptera Clusiidae Ctig errantivirus 22
Diptera Culicidae Aaeg errantivirus 1
Diptera Culicidae Aaeg errantivirus 14
Diptera Culicidae Aaeg errantivirus 15
Diptera Culicidae Aaeg errantivirus 7
Diptera Culicidae Aaeg errantivirus 9
Diptera Dolichopodidae Pnob errantivirus 3
Diptera Drosophilidae Dana errantivirus 5
Diptera Drosophilidae Dmel errantivirus 8
Diptera Drosophilidae Dwil errantivirus 4
Diptera Pipunculidae Nscu errantivirus 2
Diptera Sciomyzidae Cmar errantivirus 19
Diptera Sciomyzidae Cmar errantivirus 6
Diptera Stratiomyidae Hill errantivirus 1
Diptera Stratiomyidae Nnig errantivirus 12
Diptera Stratiomyidae Nnig errantivirus 3
Diptera Syrphidae Maur errantivirus 1
Diptera Tipulidae Nfla errantivirus 2
Hemiptera Acanthosomatidae Ahae errantivirus 5
Hemiptera Aphididae Mdir errantivirus 1
Hemiptera Aphrophoridae Pspu errantivirus 5
Hemiptera Cicadellidae Hvit errantivirus 1
Hemiptera Delphacidae Nlug errantivirus 6
Hemiptera Reduviidae Tinf errantivirus 3
Hexanauplia Cyclopoida Pnan errantivirus 2
Hymenoptera Apoidea Aful errantivirus 2
Hymenoptera Apoidea Amin errantivirus 1
Hymenoptera Apoidea Amin errantivirus 2
Hymenoptera Apoidea Bhyp errantivirus 1
Hymenoptera Chalcidoidea Mrap errantivirus 1
Hymenoptera Chalcidoidea Pcof errantivirus 1
Hymenoptera Tenthredinoidea Tmes errantivirus 1
Lepidoptera Crambidae Cpal errantivirus 10
Lepidoptera Erebidae Emi errantivirus 10
Lepidoptera Erebidae Emi errantivirus 18
Lepidoptera Erebidae Emi errantivirus 2
Lepidoptera Erebidae Htar errantivirus 3
Lepidoptera Gelechiidae Pgos errantivirus 6
Lepidoptera Hesperiidae Hcom errantivirus 1
Lepidoptera Hesperiidae Hcom errantivirus 3
Lepidoptera Noctuidae Acen errantivirus 7
Lepidoptera Pyralidae Efla errantivirus 5
Lepidoptera Ypsolophidae Yseq errantivirus 2
Malacostraca Decapoda Blat errantivirus 1
Malacostraca Decapoda Esin errantivirus 2
Mollusca Bivalvia Fwhi errantivirus 1
Mollusca Bivalvia Hhip errantivirus 1
Mollusca Bivalvia Mvir errantivirus 2
Mollusca Bivalvia Tcro errantivirus 3
Mollusca Gastropoda Gmag errantivirus 4
Palaeoptera Odonata Iele errantivirus 4
Palaeoptera Odonata Ppen errantivirus 1
Polyneoptera Blattodea Rspe errantivirus 4
Polyneoptera Blattodea Rspe errantivirus 5
Polyneoptera Orthoptera Vvia errantivirus 3
Polyneoptera Orthoptera Vvia errantivirus 4
Polyneoptera Plecoptera Npic errantivirus 3
Polyneoptera Plecoptera Npic errantivirus 4
Polyneoptera Plecoptera Pmon errantivirus 1
Thecostraca Balanomorpha Aamp errantivirus 3
Tunicata Appendicularia Odio errantivirus 3

### Sheet: HSV
ERV	Cysteine Bridge Type	Comments
Branchiopoda_Diplostraca_Cdub_errantivirus_3	C2c	extra domain
Branchiopoda_Diplostraca_Cdub_errantivirus_5	C2c
Branchiopoda_Diplostraca_Dcar_errantivirus_7	C2c	extra domains
Bryozoa_Gymnolaemata_Cpal_errantivirus_2	C2b
Bryozoa_Gymnolaemata_Cpal_errantivirus_3	C2b
Bryozoa_Gymnolaemata_Cpal_errantivirus_4	C2b
Cnidaria_Hydrozoa_Chem_errantivirus_5	C1c
Coleoptera_Carabidae_Nsal_errantivirus_4	C1a
Coleoptera_Carabidae_Pmad_errantivirus_19	C1a
Coleoptera_Coccinellidae_Hsed_errantivirus_1	C1a
Coleoptera_Curculionidae_Cass_errantivirus_8	C1a
Collembola_Entomobryomorpha_Fcan_errantivirus_1	C2d
Ctenophora_Tentaculata_Bmic_errantivirus_2	C1c	Shorter length between Cs
Ctenophora_Tentaculata_Pbac_errantivirus_5	C1c
Hemiptera_Pemphigidae_Elan_errantivirus_1	C1b	slightly degeneraated
Hexanauplia_Cyclopoida_Pnan_errantivirus_4	C1b
Hymenoptera_Apoidea_Nfuc_errantivirus_1	C1a	Missing one cysteine bridge
Hymenoptera_Chalcidoidea_Tele_errantivirus_4	C1a
Hymenoptera_Formicoidea_Tbic_errantivirus_1	C1a
Hymenoptera_Vespoidea_Pmet_errantivirus_1	C1a
Nematoda_Chromadorea_Aave_errantivirus_1	C1a
Nematoda_Chromadorea_Ctro_errantivirus_2	C1d
Nematoda_Chromadorea_Hbak_errantivirus_4	C2a
Nematoda_Chromadorea_Rhab_errantivirus_1	C2c
Platyhelminthes_Rhabditophora_Pcro_errantivirus_1	C2b
Platyhelminthes_Rhabditophora_Smed_errantivirus_3	C1a
Polyneoptera_Plecoptera_Npic_errantivirus_2	C1a	missing one cysteine bridge
Rotifera_Eurotatoria_Bcal_errantivirus_1	C2e
Tardigrada_Eutardigrada_Pmet_errantivirus_4	C2c
Tunicata_Ascidiacea_Amen_errantivirus_1	C3
Tunicata_Ascidiacea_Atur_errantivirus_1	C3
Tunicata_Ascidiacea_Clep_errantivirus_1	C3

### Sheet: Chromodomains
Annelida_Clitellata_Acal_errantivirus_3	Chromodomain
Annelida_Polychaeta_Apac_errantivirus_2	no chromodomain
Annelida_Polychaeta_Apac_errantivirus_4	Chromodomain
Annelida_Polychaeta_Apac_errantivirus_8	Chromodomain
Annelida_Polychaeta_Avir_errantivirus_3	no chromodomain
Annelida_Polychaeta_Avir_errantivirus_4	Chromodomain
Annelida_Polychaeta_Dgyr_errantivirus_1_GAG-POL_RT	Chromodomain
Annelida_Polychaeta_Himp_errantivirus_10	no chromodomain
Annelida_Polychaeta_Himp_errantivirus_11	no chromodomain
Annelida_Polychaeta_Himp_errantivirus_4	no chromodomain
Annelida_Polychaeta_Himp_errantivirus_8	Chromodomain
Annelida_Polychaeta_Lcla_errantivirus_1	no chromodomain
Annelida_Polychaeta_Lcla_errantivirus_4	no chromodomain
Annelida_Polychaeta_Ofus_errantivirus_3	Chromodomain
Annelida_Polychaeta_Pdum_errantivirus_11	no chromodomain
Annelida_Polychaeta_Pdum_errantivirus_14	no chromodomain
Annelida_Polychaeta_Pdum_errantivirus_2	no chromodomain
Annelida_Polychaeta_Pdum_errantivirus_7	no chromodomain
Annelida_Polychaeta_Pdum_errantivirus_8	no chromodomain
Annelida_Polychaeta_Slim_errantivirus_14	Chromodomain
Annelida_Polychaeta_Slim_errantivirus_20	no chromodomain
Annelida_Polychaeta_Slim_errantivirus_3	no chromodomain
Annelida_Polychaeta_Slim_errantivirus_4	no chromodomain
Annelida_Polychaeta_Slim_errantivirus_5	no chromodomain
Annelida_Polychaeta_Slim_errantivirus_7	no chromodomain
Annelida_Sipuncula_Snud_errantivirus_1	no chromodomain
Arachnida_Sarcoptiformes_Msub_errantivirus_2_POL_RT	no chromodomain
Branchiopoda_Anostraca_Blyn_errantivirus_1	no chromodomain
Branchiopoda_Diplostraca_Cdub_errantivirus_2	no chromodomain
Branchiopoda_Diplostraca_Cdub_errantivirus_4_POL_RT	no chromodomain
Branchiopoda_Diplostraca_Cdub_errantivirus_5_POL_RT	no chromodomain
Branchiopoda_Diplostraca_Dcar_errantivirus_1	no chromodomain
Branchiopoda_Diplostraca_Dcar_errantivirus_3	no chromodomain
Branchiopoda_Diplostraca_Dcar_errantivirus_4	no chromodomain
Branchiopoda_Diplostraca_Dcar_errantivirus_5_POL_RT	no chromodomain
Branchiopoda_Diplostraca_Dmag_errantivirus_6	no chromodomain
Branchiopoda_Diplostraca_Dpul_errantivirus_1	no chromodomain
Branchiopoda_Diplostraca_Dpul_errantivirus_2	no chromodomain
Branchiopoda_Diplostraca_Dpul_errantivirus_5_POL_RT	no chromodomain
Branchiopoda_Diplostraca_Dsin_errantivirus_3_POL_RT	no chromodomain
Bryozoa_Gymnolaemata_Bsto_errantivirus_1_GAG-ENV-POL_RT	no chromodomain
Bryozoa_Gymnolaemata_Cpal_errantivirus_3	no chromodomain
Bryozoa_Gymnolaemata_Cpal_errantivirus_5	no chromodomain
Bryozoa_Gymnolaemata_Cpal_errantivirus_7_GAG-ENV-POL_RT	no chromodomain
Cnidaria_Anthozoa_Ahya_errantivirus_1	Chromodomain
Cnidaria_Anthozoa_Aint_errantivirus_1	Chromodomain
Cnidaria_Anthozoa_Cgra_errantivirus_1	Chromodomain
Cnidaria_Anthozoa_Dlin_errantivirus_6	Chromodomain
Cnidaria_Hydrozoa_Chem_errantivirus_2	Chromodomain
Coleoptera_Bostrichidae_Rdom_errantivirus_19_POL_RT	no chromodomain
Coleoptera_Bupresrtidae_Acya_errantivirus_9	no chromodomain
Coleoptera_Carabidae_Nbre_errantivirus_8_POL_RT	no chromodomain
Coleoptera_Carabidae_Nbre_errantivirus_9_POL_RT	no chromodomain
Coleoptera_Carabidae_Nsal_errantivirus_2_POL_RT	no chromodomain
Coleoptera_Coccinellidae_Hsed_errantivirus_1_POL_RT	no chromodomain
Coleoptera_Curculionidae_Pcer_errantivirus_2_POL_RT	no chromodomain
Coleoptera_Staphylinidae_Oole_errantivirus_7	no chromodomain
Coleoptera_Staphylinidae_Oole_errantivirus_8	no chromodomain
Coleoptera_Staphylinidae_Pcog_errantivirus_9	no chromodomain
Coleoptera_Tenebrionidae_Zatr_errantivirus_1_POL_RT	no chromodomain
Collembola_Entomobryomorpha_Dtig_errantivirus_1_POL_RT	no chromodomain
Collembola_Entomobryomorpha_Scur_errantivirus_1	no chromodomain
Collembola_Entomobryomorpha_Scur_errantivirus_2	no chromodomain
Collembola_Entomobryomorpha_Scur_errantivirus_4_POL_RT	no chromodomain
Collembola_Entomobryomorpha_Yper_errantivirus_2_POL_RT	no chromodomain
Collembola_Entomobryomorpha_Yper_errantivirus_3_POL_RT	no chromodomain
Collembola_Entomobryomorpha_Yper_errantivirus_4_POL_RT	no chromodomain
Collembola_Symphypleona_Saqu_errantivirus_1_GAG-POL-ENV_RT	no chromodomain
Collembola_Symphypleona_Saqu_errantivirus_5_POL_RT	no chromodomain
Ctenophora_Tentaculata_Bmic_errantivirus_2	no chromodomain
Ctenophora_Tentaculata_Bova_errantivirus_3	no chromodomain
Ctenophora_Tentaculata_Mlei_errantivirus_1	no chromodomain
Ctenophora_Tentaculata_Pbac_errantivirus_1	no chromodomain
Ctenophora_Tentaculata_Pbac_errantivirus_2	no chromodomain
Ctenophora_Tentaculata_Pbac_errantivirus_3	no chromodomain
Hemichordata_Enteropneusta_Pfla_errantivirus_1	Chromodomain
Hemiptera_Cicadellidae_Hvit_errantivirus_1	no chromodomain
Hexanauplia_Cyclopoida_Pnan_errantivirus_2	no chromodomain
Hexanauplia_Cyclopoida_Pnan_errantivirus_3_POL_RT	no chromodomain
Hymenoptera_Apoidea_Llat_errantivirus_2_POL-ENV_RT	no chromodomain
Malacostraca_Decapoda_Blat_errantivirus_1	no chromodomain
Malacostraca_Decapoda_Esin_errantivirus_2	no chromodomain
Malacostraca_Decapoda_Ppla_errantivirus_1	no chromodomain
Malacostraca_Isopoda_Bjam_errantivirus_1	no chromodomain
Mollusca_Bivalvia_Cari_errantivirus_2	Chromodomain
Mollusca_Bivalvia_Cari_errantivirus_4	Chromodomain
Mollusca_Bivalvia_Csin_errantivirus_3	Chromodomain
Mollusca_Bivalvia_Dpol_errantivirus_2	Chromodomain
Mollusca_Bivalvia_Gtel_errantivirus_3	Chromodomain
Mollusca_Bivalvia_Mare_errantivirus_1	Chromodomain
Mollusca_Bivalvia_Mare_errantivirus_2	Chromodomain
Mollusca_Bivalvia_Mqua_errantivirus_1	no chromodomain
Mollusca_Bivalvia_Mqua_errantivirus_2	no chromodomain
Mollusca_Bivalvia_Mqua_errantivirus_4	no chromodomain
Mollusca_Bivalvia_Mvir_errantivirus_1	Chromodomain
Mollusca_Bivalvia_Mvir_errantivirus_3	Chromodomain
Mollusca_Bivalvia_Tcro_errantivirus_1	no chromodomain
Mollusca_Bivalvia_Tcro_errantivirus_3	no chromodomain
Mollusca_Gastropoda_Gmag_errantivirus_3	Chromodomain
Mollusca_Gastropoda_Gmag_errantivirus_4	Chromodomain
Mollusca_Gastropoda_Pdep_errantivirus_2	no chromodomain
Mollusca_Gastropoda_Scin_errantivirus_1	no chromodomain
Mollusca_Gastropoda_Scin_errantivirus_3	Chromodomain
Nematoda_Chromadorea_Aave_errantivirus_1	no chromodomain
Nematoda_Chromadorea_Ctro_errantivirus_1	no chromodomain
Nematoda_Chromadorea_Gell_errantivirus_4	no chromodomain
Nematoda_Chromadorea_Gpal_errantivirus_1	no chromodomain
Nematoda_Chromadorea_Hcon_errantivirus_3	no chromodomain
Nematoda_Chromadorea_Ment_errantivirus_6	no chromodomain
Nematoda_Chromadorea_Pdav_errantivirus_1	no chromodomain
Nematoda_Chromadorea_Rhab_errantivirus_1	no chromodomain
Nemertea_Pilidiophora_Llon_errantivirus_3	Chromodomain
Platyhelminthes_Rhabditophora_Pcro_errantivirus_2	no chromodomain
Platyhelminthes_Rhabditophora_Smed_errantivirus_6_GAG-ENV-POL_POL_RT	no chromodomain
Polyneoptera_Blattodea_Rspe_errantivirus_4_POL_RT	no chromodomain
Polyneoptera_Blattodea_Rspe_errantivirus_5_POL_RT	no chromodomain
Polyneoptera_Dermaptera_Faur_errantivirus_5	no chromodomain
Polyneoptera_Orthoptera_Vvia_errantivirus_3	no chromodomain
Polyneoptera_Plecoptera_Npic_errantivirus_2_POL_RT	no chromodomain
Polyneoptera_Plecoptera_Npic_errantivirus_3_POL_RT	no chromodomain
Polyneoptera_Plecoptera_Npic_errantivirus_4_POL_RT	no chromodomain
Polyneoptera_Plecoptera_Pmon_errantivirus_1_POL_RT	no chromodomain
Rotifera_Eurotatoria_Bcal_errantivirus_1_GAG-POL-ENV_RT	Chromodomain
Rotifera_Eurotatoria_Mqua_errantivirus_1_POL_RT	no chromodomain
Tardigrada_Eutardigrada_Hduj_errantivirus_6_GAG-POL_RT	no chromodomain
Tardigrada_Eutardigrada_Pmet_errantivirus_4_GAG-POL-ENV_RT	no chromodomain
Thecostraca_Balanomorpha_Aamp_errantivirus_10	no chromodomain
Thecostraca_Balanomorpha_Aamp_errantivirus_2	no chromodomain
Thecostraca_Balanomorpha_Aamp_errantivirus_4	no chromodomain
Thecostraca_Balanomorpha_Aamp_errantivirus_5	no chromodomain
Thecostraca_Balanomorpha_Aamp_errantivirus_9	no chromodomain
Thecostraca_Sacculinidae_Scar_errantivirus_1	no chromodomain
Tunicata_Appendicularia_Bsty_errantivirus_1	no chromodomain
Tunicata_Appendicularia_Oalb_errantivirus_2	no chromodomain
Tunicata_Appendicularia_Odio_errantivirus_3	no chromodomain
Tunicata_Ascidiacea_Atur_errantivirus_1	no chromodomain
Tunicata_Ascidiacea_Clep_errantivirus_2	no chromodomain
Tunicata_Ascidiacea_Clep_errantivirus_5	no chromodomain
Tunicata_Ascidiacea_Clep_errantivirus_8	no chromodomain
